# Principled PCA separates signal from noise in omics count data

**DOI:** 10.1101/2025.02.03.636129

**Authors:** Jay S. Stanley, Junchen Yang, Ruiqi Li, Ofir Lindenbaum, Dmitry Kobak, Boris Landa, Yuval Kluger

## Abstract

Principal component analysis (PCA) is indispensable for processing high-throughput omics datasets, as it can extract meaningful biological variability while minimizing the influence of noise. However, the suitability of PCA is contingent on appropriate normalization and transformation of count data, and accurate selection of the number of principal components; improper choices can result in the loss of biological information or corruption of the signal due to excessive noise. Typical approaches to these challenges rely on heuristics that lack theoretical foundations. In this work, we present Biwhitened PCA (BiPCA), a theoretically grounded framework for rank estimation and data denoising across a wide range of omics modalities. BiPCA overcomes a fundamental difficulty with handling count noise in omics data by adaptively rescaling the rows and columns – a rigorous procedure that standardizes the noise variances across both dimensions. Through simulations and analysis of over 100 datasets spanning seven omics modalities, we demonstrate that BiPCA reliably recovers the data rank and enhances the biological interpretability of count data. In particular, BiPCA enhances marker gene expression, preserves cell neighborhoods, and mitigates batch effects. Our results establish BiPCA as a robust and versatile framework for high-throughput count data analysis.
