## Supplementary Table 1 for "Principled PCA separates signal from noise in omics count data"

Dataset-Sample	Dataset	Sample	Modality	Technology	# observations	# features	Filtered # observations	Filtered # features	Kolmogorov-Smirnov distance	Rank	Linear coefficient (b)	Quadratic coefficient (c)
Asp2019-full	Asp2019	full	SpatialTranscriptomics	SpatialTranscriptomicsV1	3111	39739	3111	11260	0.013524446827461123	34	1.122614234107989	0.30757514947937986
Buenrostro2018-full	Buenrostro2018	full	SingleCellATACSeq	Buenrostro2015Protocol	2034	491437	1853	31906	0.022701179121700776	41	0.978890387	1.0883853350063997
Byrska2022-full	Byrska2022	full	SingleNucleotidePolymorphism	SingleNucleotidePolymorphism	3202	75193455	2573	17840	0.026810944860167996	43	1	-0.5
Eng2019-subventricular_zone	Eng2019	subventricular_zone	SpatialTranscriptomics	SeqFISHPlus	913	10000	913	9566	0.040843916	32	1.2614524835026175	0.010375014496608107
Eng2019-olfactory_bulb	Eng2019	olfactory_bulb	SpatialTranscriptomics	SeqFISHPlus	2050	10000	2050	5769	0.02632889	37	1.144379014413105	0.6530957247760957
FrontalCortex6k-full	FrontalCortex6k	full	SpatialTranscriptomics	CosMx	960	6278	907	6256	0.00885134	8	1.1785842026728481	0.26358591840930545
HagemannJensen2020-full	HagemannJensen2020	full	SingleCellRNASeq	SmartSeqV3	3129	38630	2455	5555	0.014638252210813274	27	0.19187090765751721	3.5873894991159254
HagemannJensen2022-donor1	HagemannJensen2022	donor1	SingleCellRNASeq	SmartSeqV3	6734	55560	4272	16433	0.012466298719504665	45	0.6672465621979438	4.020879137398162
HagemannJensen2022-donor2	HagemannJensen2022	donor2	SingleCellRNASeq	SmartSeqV3	2287	55560	1561	10959	0.039236776	59	0.48175555375013285	4.001151856322205
HagemannJensen2022-donor3	HagemannJensen2022	donor3	SingleCellRNASeq	SmartSeqV3	10120	55560	6104	19253	0.011630722249372671	60	1.1517106516649411	1.6097022213377967
HagemannJensen2022-donor4	HagemannJensen2022	donor4	SingleCellRNASeq	SmartSeqV3	6278	55560	3915	16558	0.014752361716945384	48	0.9905735041602234	1.9145197019264149
HagemannJensen2022-donor6	HagemannJensen2022	donor6	SingleCellRNASeq	SmartSeqV3	6042	55560	3369	14930	0.016231422049002076	46	0.8902702382260528	2.0252670824235732
HagemannJensen2022-donor7	HagemannJensen2022	donor7	SingleCellRNASeq	SmartSeqV3	6096	55560	3050	14539	0.017066535	44	1.0566204003756858	1.5038591428973211
HagemannJensen2022-donor8	HagemannJensen2022	donor8	SingleCellRNASeq	SmartSeqV3	6114	55560	3897	15126	0.014446223277328252	48	1.0691003519058533	1.266358946652184
Johanson2018-CD4T1_1_2	Johanson2018	CD4T1_1_2	ChromatinConformationCapture	ChromatinConformationCapture	4622	4822	4479	4741	0.003297109	5	1.02868087	0
Johanson2018-CD4T2_1_2	Johanson2018	CD4T2_1_2	ChromatinConformationCapture	ChromatinConformationCapture	4622	4822	4483	4748	0.003037777	5	1.0277722466147836	0
Johanson2018-CD8T1_1_2	Johanson2018	CD8T1_1_2	ChromatinConformationCapture	ChromatinConformationCapture	4622	4822	4486	4748	0.002672476	6	1.0077231460103973	0
Johanson2018-CD8T2_1_2	Johanson2018	CD8T2_1_2	ChromatinConformationCapture	ChromatinConformationCapture	4622	4822	4477	4746	0.002928195	5	0	26.091621800409264
Johanson2018-B1_1_2	Johanson2018	B1_1_2	ChromatinConformationCapture	ChromatinConformationCapture	4622	4822	4487	4751	0.002218284	5	1.0161520171500698	0
Johanson2018-B2_1_2	Johanson2018	B2_1_2	ChromatinConformationCapture	ChromatinConformationCapture	4622	4822	4487	4753	0.002005157	5	0	19.512428447930276
Johanson2018-activatedCD4T1_1_2	Johanson2018	activatedCD4T1_1_2	ChromatinConformationCapture	ChromatinConformationCapture	4622	4822	4452	4727	0.008937758	3	1.020113561398664	0
Johanson2018-activatedCD4T2_1_2	Johanson2018	activatedCD4T2_1_2	ChromatinConformationCapture	ChromatinConformationCapture	4622	4822	4436	4713	0.010438701253074334	3	1.0228241620815484	0
Johanson2018-activatedCD8T1_1_2	Johanson2018	activatedCD8T1_1_2	ChromatinConformationCapture	ChromatinConformationCapture	4622	4822	4468	4742	0.00454867	5	1.0122991563126063	0
Johanson2018-activatedCD8T2_1_2	Johanson2018	activatedCD8T2_1_2	ChromatinConformationCapture	ChromatinConformationCapture	4622	4822	4439	4719	0.00851464	4	1.0178688546836485	0
Kluger2023Melanoma-31767	Kluger2023Melanoma	31767	SpatialTranscriptomics	CosMx	3711	980	2056	909	0.022627695958534644	19	0.8864300437020637	0.7220569475226406
Kluger2023Melanoma-31778	Kluger2023Melanoma	31778	SpatialTranscriptomics	CosMx	3933	980	1584	682	0.014359023090574574	9	0.8165300042059931	1.2039983456220038
Kluger2023Melanoma-31790	Kluger2023Melanoma	31790	SpatialTranscriptomics	CosMx	3610	980	3000	959	0.017607490427104522	16	0.9399869814818823	0.6002055441526553
Liu2020-full	Liu2020	full	SpatialTranscriptomics	DBiTSeq	2500	22969	2500	10093	0.014431819311148897	27	1.1583603553608683	0.5850697538721704
Maynard2021-151507	Maynard2021	151507	SpatialTranscriptomics	TenXVisium	4226	33538	4226	9827	0.003786086	16	0.9660621302142878	0.4079147591306725
Maynard2021-151508	Maynard2021	151508	SpatialTranscriptomics	TenXVisium	4384	33538	4384	9135	0.003286354	13	0.9705988098309736	0.4085214453869353
Maynard2021-151509	Maynard2021	151509	SpatialTranscriptomics	TenXVisium	4789	33538	4789	10390	0.002993205	14	0.9630689519297008	0.42182575385941157
Maynard2021-151510	Maynard2021	151510	SpatialTranscriptomics	TenXVisium	4634	33538	4633	9980	0.003298393	14	0.9540664011013594	0.5034519067909138
Maynard2021-151669	Maynard2021	151669	SpatialTranscriptomics	TenXVisium	3661	33538	3661	10335	0.00462243	16	0.9524309885137855	0.3718272950226086
Maynard2021-151670	Maynard2021	151670	SpatialTranscriptomics	TenXVisium	3498	33538	3498	9863	0.00464991	16	0.9867598173299144	0.22593502662569506
Maynard2021-151671	Maynard2021	151671	SpatialTranscriptomics	TenXVisium	4110	33538	4110	10914	0.004167811	17	0.9957648352391569	0.17268805282109836
Maynard2021-151672	Maynard2021	151672	SpatialTranscriptomics	TenXVisium	4015	33538	4015	10493	0.004123254	16	0.9576592616038221	0.356249358
Maynard2021-151673	Maynard2021	151673	SpatialTranscriptomics	TenXVisium	3639	33538	3639	11286	0.005317983	19	0.9827301749939059	0.17011350056362604
Maynard2021-151674	Maynard2021	151674	SpatialTranscriptomics	TenXVisium	3673	33538	3673	12294	0.006194997	21	0.9809248239323203	0.16424314108470398
Maynard2021-151675	Maynard2021	151675	SpatialTranscriptomics	TenXVisium	3592	33538	3592	10529	0.004813382	17	0.9781526549244381	0.22388567768573428
Maynard2021-151676	Maynard2021	151676	SpatialTranscriptomics	TenXVisium	3460	33538	3460	10677	0.004913295	17	0.9739936702617836	0.2475970882025513
Neurofinder2016-02.00	Neurofinder2016	02.00	CalciumImaging	CalciumImaging	8000	262144	8000	262144	0.016378024563105997	102	1.7699170989001036	3.066463125646464
OpenChallengeCITEseqData-s1d1	OpenChallengeCITEseqData	s1d1	SingleCellRNASeq	CITEseq_rna	5227	13953	5227	11122	0.014345175510703578	71	0.9500122055184408	0.3966482421318261
OpenChallengeCITEseqData-s1d2	OpenChallengeCITEseqData	s1d2	SingleCellRNASeq	CITEseq_rna	4978	13953	4978	11256	0.014963799	67	0.9195767054834427	0.49036687181932587
OpenChallengeCITEseqData-s1d3	OpenChallengeCITEseqData	s1d3	SingleCellRNASeq	CITEseq_rna	6106	13953	6106	11045	0.011401455702249708	64	0.920122257	0.5306736052134773
OpenChallengeCITEseqData-s2d1	OpenChallengeCITEseqData	s2d1	SingleCellRNASeq	CITEseq_rna	10465	13953	10465	11201	0.007456585	71	0.942578692	0.3942972413289346
OpenChallengeCITEseqData-s2d4	OpenChallengeCITEseqData	s2d4	SingleCellRNASeq	CITEseq_rna	5584	13953	5584	11366	0.014379225212650226	76	0.95247436	0.337845174
OpenChallengeCITEseqData-s2d5	OpenChallengeCITEseqData	s2d5	SingleCellRNASeq	CITEseq_rna	9122	13953	9119	10616	0.006319313	50	0.9478601245427346	0.42550338150069167
OpenChallengeCITEseqData-s3d1	OpenChallengeCITEseqData	s3d1	SingleCellRNASeq	CITEseq_rna	9521	13953	9299	8757	0.004812551	40	0.9117990960371218	0.7508680422952407
OpenChallengeCITEseqData-s3d6	OpenChallengeCITEseqData	s3d6	SingleCellRNASeq	CITEseq_rna	11035	13953	11035	11742	0.007381918	75	0.9512829404823533	0.39726650069396846
OpenChallengeCITEseqData-s3d7	OpenChallengeCITEseqData	s3d7	SingleCellRNASeq	CITEseq_rna	11473	13953	11473	11444	0.0069572	70	0.9402035893550534	0.4170543278767494
OpenChallengeCITEseqData-s4d1	OpenChallengeCITEseqData	s4d1	SingleCellRNASeq	CITEseq_rna	5456	13953	5456	11409	0.015925705194209328	82	0.959587219	0.31013445
OpenChallengeCITEseqData-s4d8	OpenChallengeCITEseqData	s4d8	SingleCellRNASeq	CITEseq_rna	3929	13953	3929	11026	0.018756067278147603	69	0.9572533252020384	0.27785716573204156
OpenChallengeCITEseqData-s4d9	OpenChallengeCITEseqData	s4d9	SingleCellRNASeq	CITEseq_rna	7365	13953	7365	12284	0.012733574847778373	89	0.9855489845141336	0.27676446318349157
OpenChallengeMultiomeData-s1d1	OpenChallengeMultiomeData	s1d1	SingleCellRNASeq	Multiome_rna	6224	13431	6224	11204	0.009991031	58	0.9245489217125891	0.8966721888804774
OpenChallengeMultiomeData-s1d2	OpenChallengeMultiomeData	s1d2	SingleCellRNASeq	Multiome_rna	6740	13431	6740	11055	0.008445746	53	0.9554484120800008	0.8412076551941398
OpenChallengeMultiomeData-s1d3	OpenChallengeMultiomeData	s1d3	SingleCellRNASeq	Multiome_rna	4279	13431	4279	10036	0.012314207148727108	48	0.9317961244732986	0.7833109219714559
OpenChallengeMultiomeData-s2d1	OpenChallengeMultiomeData	s2d1	SingleCellRNASeq	Multiome_rna	4220	13431	4220	10103	0.011338625689178872	46	0.9273761737885966	0.8926540172871077
OpenChallengeMultiomeData-s2d4	OpenChallengeMultiomeData	s2d4	SingleCellRNASeq	Multiome_rna	6111	13431	6111	10085	0.007825359	44	0.9312266730426754	0.8382642249737206
OpenChallengeMultiomeData-s2d5	OpenChallengeMultiomeData	s2d5	SingleCellRNASeq	Multiome_rna	4895	13431	4895	9808	0.008219032	35	0.9774645307931448	0.8021245732435327
OpenChallengeMultiomeData-s3d10	OpenChallengeMultiomeData	s3d10	SingleCellRNASeq	Multiome_rna	6781	13431	6781	11359	0.008218962	53	0.9759921782240014	0.7671535784835337
OpenChallengeMultiomeData-s3d3	OpenChallengeMultiomeData	s3d3	SingleCellRNASeq	Multiome_rna	4325	13431	4325	9054	0.008854231	38	0.9547362585372485	0.8514121946033953
OpenChallengeMultiomeData-s3d6	OpenChallengeMultiomeData	s3d6	SingleCellRNASeq	Multiome_rna	1679	13431	1679	5556	0.016904466	27	0.890528391	0.8868193486526377
OpenChallengeMultiomeData-s3d7	OpenChallengeMultiomeData	s3d7	SingleCellRNASeq	Multiome_rna	1771	13431	1771	5449	0.013619460483188184	23	0.8433546814344901	1.005305567913248
OpenChallengeMultiomeData-s4d1	OpenChallengeMultiomeData	s4d1	SingleCellRNASeq	Multiome_rna	8023	13431	8023	9435	0.004847733	35	0.8244027972815815	2.6937870626435645
OpenChallengeMultiomeData-s4d8	OpenChallengeMultiomeData	s4d8	SingleCellRNASeq	Multiome_rna	9876	13431	9876	10092	0.003846956	35	0.8093558058353536	3.020179073501784
OpenChallengeMultiomeData-s4d9	OpenChallengeMultiomeData	s4d9	SingleCellRNASeq	Multiome_rna	4325	13431	4325	6660	0.005940838	25	0.798210513	2.406941427393026
OpenChallengeMultiomeData_ATAC-s1d1	OpenChallengeMultiomeData_ATAC	s1d1	SingleCellATACSeq	Multiome_ATAC	6224	116490	6224	25607	0.003091245	19	1.8448877602448572	0.6261417008781607
OpenChallengeMultiomeData_ATAC-s1d2	OpenChallengeMultiomeData_ATAC	s1d2	SingleCellATACSeq	Multiome_ATAC	6740	116490	6740	27625	0.002981643	19	1.876274401834429	0.521115124
OpenChallengeMultiomeData_ATAC-s1d3	OpenChallengeMultiomeData_ATAC	s1d3	SingleCellATACSeq	Multiome_ATAC	4279	116490	4279	21052	0.003972891	17	1.8492097027586207	0.5017213622677071
OpenChallengeMultiomeData_ATAC-s2d1	OpenChallengeMultiomeData_ATAC	s2d1	SingleCellATACSeq	Multiome_ATAC	4220	116490	4207	17709	0.002376991	10	1.812583384019069	0.6966494040314177
OpenChallengeMultiomeData_ATAC-s2d4	OpenChallengeMultiomeData_ATAC	s2d4	SingleCellATACSeq	Multiome_ATAC	6111	116490	6104	24679	0.002621232	16	1.7411265770475493	1.2222775400829613
OpenChallengeMultiomeData_ATAC-s2d5	OpenChallengeMultiomeData_ATAC	s2d5	SingleCellATACSeq	Multiome_ATAC	4895	116490	4888	21302	0.001841244	9	1.9251904257400607	0.19754401660568188
OpenChallengeMultiomeData_ATAC-s3d10	OpenChallengeMultiomeData_ATAC	s3d10	SingleCellATACSeq	Multiome_ATAC	6781	116490	6780	38938	0.002800085	18	1.6976454175134283	1.1929872266779604
OpenChallengeMultiomeData_ATAC-s3d3	OpenChallengeMultiomeData_ATAC	s3d3	SingleCellATACSeq	Multiome_ATAC	4325	116490	4325	32665	0.004393064	19	1.8004915033824622	0.5533484053767659
OpenChallengeMultiomeData_ATAC-s3d6	OpenChallengeMultiomeData_ATAC	s3d6	SingleCellATACSeq	Multiome_ATAC	1679	116490	1673	8850	0.003936974	6	1.8617525716490668	0.37658842283713934
OpenChallengeMultiomeData_ATAC-s3d7	OpenChallengeMultiomeData_ATAC	s3d7	SingleCellATACSeq	Multiome_ATAC	1771	116490	1662	6813	0.002065883	2	1.6977224647182239	0.8295430989625595
OpenChallengeMultiomeData_ATAC-s4d1	OpenChallengeMultiomeData_ATAC	s4d1	SingleCellATACSeq	Multiome_ATAC	8023	116490	8023	51737	0.003803872	30	1.827221031549879	0.8536852488233608
OpenChallengeMultiomeData_ATAC-s4d8	OpenChallengeMultiomeData_ATAC	s4d8	SingleCellATACSeq	Multiome_ATAC	9876	116490	9866	46821	0.00338802	31	1.5117782528694321	2.512654344821942
OpenChallengeMultiomeData_ATAC-s4d9	OpenChallengeMultiomeData_ATAC	s4d9	SingleCellATACSeq	Multiome_ATAC	4325	116490	4325	26166	0.004855491	21	1.819558141075762	0.7830228102710162
RufZamojski2021-mc	RufZamojski2021	mc	SingleCellMethylomics	SnmCseq2	2756	494317	2756	13656	0.016095115	36	1.5003707187258337	0.6537681991534127
RufZamojski2021-cov	RufZamojski2021	cov	SingleCellMethylomics	SnmCseq2	2756	494317	2756	13656	0.019164966	39	1.4162388164704074	0.7066359008427096
SCORCH_INS-full	SCORCH_INS	full	SingleCellRNASeq	TenXChromiumRNAV3	17483	33538	14753	17999	0.011956274221308072	150	0.9516413951511623	0.49005200091868195
SCORCH_PFC-s1	SCORCH_PFC	s1	SingleCellRNASeq	Multiome_rna	15833	36601	11104	16924	0.007379453	76	0.9613354822318271	0.386924013
SCORCH_PFC-s2	SCORCH_PFC	s2	SingleCellRNASeq	Multiome_rna	12950	36601	9434	15805	0.009718693	83	0.967634912	0.39411582419963975
SCORCH_PFC-s3	SCORCH_PFC	s3	SingleCellRNASeq	Multiome_rna	14302	36601	9685	16085	0.011097832449756706	98	0.9466512380658179	0.48447098432036456
Stoeckius2017-full	Stoeckius2017	full	SingleCellRNASeq	CITEseq_rna	7634	20401	7634	8773	0.00558391	39	0.9441424562328282	0.4007294095436471
Stuart2019-full	Stuart2019	full	SingleCellRNASeq	CITEseq_rna	30011	17009	30011	12274	0.008396128	76	0.938412383	0.6446777798311826
TenX2016PBMC-full	TenX2016PBMC	full	SingleCellRNASeq	TenXChromiumRNAV1	33148	32738	33092	11055	0.00769833	49	1.152483210723082	0.5918175549928368
TenX2017MouseBrain-full	TenX2017MouseBrain	full	SingleCellRNASeq	TenXChromiumRNAV2	9119	27998	9040	12078	0.012273086486447427	106	0.9190114674977138	0.24663724880692917
TenX2017PBMC-full	TenX2017PBMC	full	SingleCellRNASeq	TenXChromiumRNAV2	8391	33694	8380	10567	0.006677012	52	0.9408239267936108	0.339509927
TenX2018MouseBrain-full	TenX2018MouseBrain	full	SingleCellRNASeq	TenXChromiumRNAV3	11843	31053	9440	12500	0.014659196106723948	132	0.9130657362314585	0.23486480305016544
TenX2018PBMC-full	TenX2018PBMC	full	SingleCellRNASeq	TenXChromiumRNAV3	11769	33538	7376	11796	0.010860980279812193	75	0.9762100807446111	0.21651587976901496
TenX2019MouseBrainATAC-full	TenX2019MouseBrainATAC	full	SingleCellATACSeq	TenXChromiumATACV1	4008	198203	3935	84622	0.022496054780201002	87	1.9228327563728322	0.7491589836781765
TenX2019PBMCATAC-full	TenX2019PBMCATAC	full	SingleCellATACSeq	TenXChromiumATACV1	8633	80234	8416	62040	0.004981536	40	1.9495869631065696	0.41702073354887237
TenX2020HumanBreastCancer-full	TenX2020HumanBreastCancer	full	SpatialTranscriptomics	TenXVisium	7785	36601	7785	16276	0.011291326114818201	86	0.9820713476590704	0.067042953
TenX2020HumanHeart-full	TenX2020HumanHeart	full	SpatialTranscriptomics	TenXVisium	4247	36601	4247	10193	0.005598032	23	0.9720233323045235	0.2898041873013556
TenX2020HumanLymphNode-full	TenX2020HumanLymphNode	full	SpatialTranscriptomics	TenXVisium	4035	36601	4035	14901	0.007556779	29	0.933879025	0.11415645652486604
TenX2020MouseBrain-full	TenX2020MouseBrain	full	SingleCellRNASeq	TenXChromiumRNAV3_1	10920	32285	8886	13711	0.019437678	166	0.9391335066267944	0.18879323330203668
TenX2021HekMixtureV2-full	TenX2021HekMixtureV2	full	SingleCellRNASeq	TenXChromiumRNAV2	19613	68886	17204	27482	0.017141975506501206	280	0.9053601843465637	0.18024555073058218
TenX2021HekMixtureV3-full	TenX2021HekMixtureV3	full	SingleCellRNASeq	TenXChromiumRNAV3_1	18299	68886	12250	27168	0.017664997984134345	208	0.9140972590778491	0.19287699500727512
TenX2021PBMC-full	TenX2021PBMC	full	SingleCellRNASeq	TenXChromiumRNAV3_1	23837	36601	20874	15540	0.008478254	118	0.980741382	0.28860192554416325
TenX2022MouseBrain-full	TenX2022MouseBrain	full	SpatialTranscriptomics	TenXVisium	6112	32285	6112	14215	0.013274308189093253	79	0.9701762981118953	0.081988018
TenX2022MouseCortexATAC-full	TenX2022MouseCortexATAC	full	SingleCellATACSeq	TenXChromiumATACV1_1	7749	162317	7225	156454	0.012907928338732333	91	1.610531248165928	2.3959506138498075
TenX2022PBMCATAC-full	TenX2022PBMCATAC	full	SingleCellATACSeq	TenXChromiumATACV1_1	10609	113692	10536	98519	0.007269176	61	1.8078847399328273	1.1487806984496187
Thrane2018-mel1_1	Thrane2018	mel1_1	SpatialTranscriptomics	SpatialTranscriptomicsV1	279	15666	279	1282	0.044157357	12	0.9862214591823506	0.11025946646024734
Thrane2018-mel1_2	Thrane2018	mel1_2	SpatialTranscriptomics	SpatialTranscriptomicsV1	293	16148	292	2083	0.044520547945205435	13	0.9659101972207655	0.13200765091475275
Thrane2018-mel2_1	Thrane2018	mel2_1	SpatialTranscriptomics	SpatialTranscriptomicsV1	383	16831	382	2382	0.027379778977039804	10	0.9553370266372314	0.12833970909575332
Thrane2018-mel2_2	Thrane2018	mel2_2	SpatialTranscriptomics	SpatialTranscriptomicsV1	380	16605	376	1775	0.026461468228478502	9	0.9031922816834268	0.18456927042351995
Thrane2018-mel3_1	Thrane2018	mel3_1	SpatialTranscriptomics	SpatialTranscriptomicsV1	256	15653	256	1479	0.035424297	9	1.0344070614244163	0.057394874
Thrane2018-mel3_2	Thrane2018	mel3_2	SpatialTranscriptomics	SpatialTranscriptomicsV1	294	15769	292	1757	0.030129930056883913	7	0.9122675901383503	0.13304382911177495
Thrane2018-mel4_1	Thrane2018	mel4_1	SpatialTranscriptomics	SpatialTranscriptomicsV1	212	14408	212	800	0.032615995532779496	6	0.8519004521890191	0.15106875564174863
Thrane2018-mel4_2	Thrane2018	mel4_2	SpatialTranscriptomics	SpatialTranscriptomicsV1	248	15991	248	3291	0.035412923	7	0.8249794649226108	0.1392565379240531
Zheng2017-CD19+ B cells	Zheng2017	CD19+ B cells	SingleCellRNASeq	TenXChromiumRNAV1	10085	32738	10068	6443	0.00282136	15	1.0602093445627356	0.23234621011084083
Zheng2017-CD4+ T cells	Zheng2017	CD4+ T cells	SingleCellRNASeq	TenXChromiumRNAV1	11213	32738	11208	6550	0.002917314	17	1.054588839644982	0.26010539057817994
Zheng2017-CD14+ cells	Zheng2017	CD14+ cells	SingleCellRNASeq	TenXChromiumRNAV1	2612	32738	2607	2239	0.005744922	11	1.157157439139711	0.5224275164967581
Zheng2017-CD34+ cells	Zheng2017	CD34+ cells	SingleCellRNASeq	TenXChromiumRNAV1	9232	32738	9219	10063	0.005319969	46	0.9631249001666173	0.2485038693251031
Zheng2017-CD4+CD25+ regulatory T cells	Zheng2017	CD4+CD25+ regulatory T cells	SingleCellRNASeq	TenXChromiumRNAV1	10263	32738	10255	6419	0.002939703	16	1.0237053275612331	0.36718450498114263
Zheng2017-CD4+CD45RA+CD25- naive T cells	Zheng2017	CD4+CD45RA+CD25- naive T cells	SingleCellRNASeq	TenXChromiumRNAV1	10479	32738	10477	5920	0.002195946	13	1.0356874796040456	0.16012742845134192
Zheng2017-CD4+CD45RO+ memory T cells	Zheng2017	CD4+CD45RO+ memory T cells	SingleCellRNASeq	TenXChromiumRNAV1	10224	32738	10222	6557	0.00302996	19	1.0268152261325054	0.2480030811171812
Zheng2017-CD56+ natural killer cells	Zheng2017	CD56+ natural killer cells	SingleCellRNASeq	TenXChromiumRNAV1	8385	32738	8353	7025	0.002927984	19	1.0171424102399391	0.2801136310379201
Zheng2017-CD8+ cytotoxic T cells	Zheng2017	CD8+ cytotoxic T cells	SingleCellRNASeq	TenXChromiumRNAV1	10209	32738	10207	6603	0.002718944	15	1.054870246	0.19623778971840639
Zheng2017-CD8+CD45RA+ naive cytotoxic T cells	Zheng2017	CD8+CD45RA+ naive cytotoxic T cells	SingleCellRNASeq	TenXChromiumRNAV1	11953	32738	11952	6295	0.002247727	11	1.0329922301539334	0.10667101698789974
Zheng2017-full	Zheng2017	full	SingleCellRNASeq	TenXChromiumRNAV1	94655	32738	94572	12791	0.008914905	82	1.0488549800118159	0.2716489335361392
